# Functional characterization of odor responses and gene expression changes in olfactory co-receptor mutants in *Drosophila*

**DOI:** 10.1101/2021.06.18.449017

**Authors:** Alina Vulpe, Pratyajit Mohapatra, Karen Menuz

## Abstract

Two large families of olfactory receptors, the Odorant Receptors (ORs) and the Ionotropic Receptors (IRs), mediate responses to most odors in the insect olfactory system. Individual odor binding “tuning” OR receptors are expressed by olfactory neurons in basiconic and trichoid sensilla and require the co-receptor Orco to function. The situation for IRs is more complex. Different tuning IR receptors are expressed by olfactory neurons in coeloconic sensilla and rely on either the Ir25a or Ir8a co-receptors; some evidence suggests that Ir76b may also act as a coreceptor, but its function has not been systematically examined. This is particularly important as recent data indicate that nearly all coeloconic olfactory neurons co-express Ir25a, Ir8a, and Ir76b. Here, we report the effects of *Drosophila* olfactory co-receptor mutants on odor detection by coeloconic olfactory neurons and determine their broader impact on gene expression through RNASeq analysis. We demonstrate that Ir76b and Ir25a function together in all amine-sensing olfactory receptor neurons. In most neurons, loss of either co-receptor abolishes amine responses, whereas in ac1 sensilla, amine responses persist in the absence of Ir76b or Ir25a, but are lost in a double-mutant. Such responses do not require Ir8a. Conversely, acid-sensing ORNs require Ir8a, but not Ir76b or Ir25a. Using antennal transcriptional profiling, we find that the expression of acid-sensing IR receptors is significantly reduced in *Ir8a* mutants, but is unaffected by the loss of *Ir25a* or *Ir76b.* Similarly, select OR tuning receptors are also downregulated in *Orco^2^* mutants. In contrast, expression of amine-sensing IR receptors is mostly unchanged in *Ir25a* and *Ir76b* mutants. Together, our data reveal new aspects of co-receptor function in the olfactory system.

**Summary:** Insect vectors of human disease rely on their sense of smell to locate humans for blood meals. A critical first step in olfaction is the odorant-induced activation of receptors on olfactory neurons. There are two major olfactory receptor families in insects, with each species having dozens of different odorant-binding “tuning” receptors. The receptor complexes also contain non-tuning co-receptors, which are highly conserved across insect species and are required for function. Here we characterize co-receptor mutants with electrophysiological recordings and transcriptome analysis in *Drosophila*. Our findings resolve the differential co-receptor dependence of olfactory neuron responses to volatile amines and acids. We also report changes in antennal gene expression that result from the absence of these co-receptors. Most notably, the absence of some co-receptors leads to a selective loss of transcript expression for the tuning olfactory receptors whose function depends on the missing co-receptors. Together our data provide new insight into the roles of co-receptors in insect olfaction.
