## Supplementary material for "Functional characterization of odor responses and gene expression changes in olfactory co-receptor mutants in *Drosophila*": Dataset S1

### Sheet: Ir8a1 DE genes
	EdgeR analysis versus WT						Expression (RPM)
Gene	logFC	logCPM	PValue	FDR		WT S1	WT S2	Ir8a1 S1	Ir8a1 S2
Ir8a	-13.5159	6.85039	7.52e-150	7.23e-146		117.336	143.258	0	0
CG6912	5.65893	5.76205	1.31e-97	6.31e-94		1.88837	1.06379	67.5334	82.9962
CR45600	7.0004	5.16641	3.42e-97	1.1e-93		0.429175	0.354598	49.8906	53.3494
w	11.8112	4.46153	3.65e-87	8.76e-84		0	0	43.2307	36.8542
CG1791	3.30082	6.45095	1.79e-55	3.44e-52		13.9911	11.2585	127.589	121.634
orb2	2.3692	6.94099	2.74e-39	4.39e-36		32.9606	28.1905	147.452	168.444
5-HT2A	-7.94986	3.39656	1.16e-32	1.59e-29		63.947	33.5095	0.350519	0.0743028
Ir64a	-2.49437	6.78598	7.77e-32	9.33e-29		119.482	119.499	21.3817	21.0277
TrpA1	-4.15912	3.63758	1.73e-29	1.84e-26		37.939	58.8632	2.45363	2.89781
CG17097	-11.0287	2.33197	2.71e-27	2.6e-24		24.2055	22.251	0	0
Mdh1	1.77768	8.28043	9.22e-27	8.05e-24		103.86	116.929	392.114	365.05
CR44111	-9.34085	2.77726	1.94e-23	1.55e-20		6.69513	7.7125	0	0
Ir75a	-2.53858	7.2182	1.25e-20	9.25e-18		141.113	165.243	17.9933	34.3279
Ir75c	-4.1129	3.37705	1.6e-18	1.1e-15		9.0985	13.5634	0.817878	0.52012
Ir75b	-2.48045	5.06356	2.48e-17	1.59e-14		32.2739	28.8111	2.80415	7.72749
Ir31a	-1.8959	5.41376	7.48e-16	4.49e-13		63.432	67.1963	20.7975	14.5633
CG12970	-9.29633	1.5982	9.27e-15	5.24e-12		6.60929	7.3579	0	0
Osi7	-4.04682	2.89879	1.04e-14	5.55e-12		13.9911	9.57414	0.350519	0.965936
CG1227	1.60492	6.41473	3.51e-14	1.78e-11		35.364	45.7431	130.393	116.432
GlyRS	-1.38037	6.09217	4.67e-13	2.24e-10		101.199	122.602	42.5297	43.3928
CG1889	1.3818	7.68928	8.08e-13	3.7e-10		112.015	87.763	273.989	246.834
CG12224	-5.59756	1.13719	3.49e-12	1.52e-09		6.35179	7.5352	0	0.222908
Or92a	-1.09527	6.69757	3.14e-11	1.31e-08		166.52	188.735	83.1899	83.0705
CG14274	-1.22254	6.29297	1.39e-10	5.55e-08		82.8307	82.9759	33.2993	37.5972
spartin	-2.15808	4.12293	1.59e-09	5.87e-07		26.6947	12.4996	4.55675	4.23526
CG5280	-2.43657	2.59422	2.27e-09	8.07e-07		17.7678	14.9818	3.15467	2.89781
Cpr92F	2.82857	2.42142	4.65e-09	1.6e-06		1.28752	0.709196	6.42618	7.8761
Pms2	-1.44753	4.6069	6.6e-09	2.19e-06		36.1365	41.7539	12.9692	15.455
CG34330	-3.1499	2.01431	4.13e-07	0.000127883		9.61351	18.705	1.86944	1.33745
Osi3	1.752	4.73253	1.57e-06	0.000444678		1.20169	2.12759	3.73887	7.20737
CG14400	-1.71455	5.48349	2.98e-06	0.000816819		3.77674	3.28003	0.467359	1.48606
CG34034	-4.74052	0.94053	3.61e-06	0.000938046		3.60507	2.03894	0.233679	0
CR43685	1.48499	3.66385	1.6e-05	0.00374416		4.46342	5.49627	14.4881	13.4488
nerfin-1	3.14033	0.423363	3.05e-05	0.00682629		0.17167	0.354598	2.92099	1.93187
Obp83ef	1.06261	4.53045	4.99e-05	0.0101963		20.7721	32.0025	64.145	46.2906

### Sheet: Ir25a2 DE genes
	EdgeR analysis versus WT						Expression (RPM)
Gene	logFC	logCPM	PValue	FDR		WT S1	WT S2	Ir25a2 S1	Ir25a2 S2
toy	-11.943	6.16022	6.26e-163	6.01e-159		150.039	180.49	0	0.0715436
Ir25a	-9.31549	7.78625	5.74e-152	2.76e-148		239.308	270.824	0.419448	0.357718
CG14400	5.90017	5.48349	2.44e-97	7.82e-94		3.77674	3.28003	241.422	181.292
w	11.9775	4.46153	5.55e-87	1.33e-83		0	0	39.8476	35.3425
CG10936	-4.56891	5.76042	8.75e-75	1.68e-71		81.3715	77.4796	4.55401	2.00322
CG6912	4.87537	5.76205	9.99e-74	1.6e-70		1.88837	1.06379	48.7758	38.6336
CR45600	6.11885	5.16641	3.49e-72	4.8e-69		0.429175	0.354598	32.5372	23.1801
Spn43Ab	3.54373	5.67431	9.51e-70	1.14e-66		13.2186	17.198	175.988	178.716
Cyp4d21	-3.12432	9.9473	3.99e-44	4.26e-41		1615.67	1336.66	144.47	194.169
CG1791	2.85377	6.45095	3.47e-43	3.33e-40		13.9911	11.2585	100.608	82.0605
ppk25	-2.64678	6.24218	8.51e-40	7.43e-37		77.5948	83.2418	13.0628	12.5917
Ir21a	-3.37928	4.7549	7.9e-35	6.33e-32		29.9564	37.4101	3.89488	2.50403
Rgk2	4.18379	3.56337	9.85e-34	7.28e-31		2.23171	2.92543	49.0754	44.8578
TrpA1	-4.38721	3.63758	1.5e-32	1.03e-29		37.939	58.8632	1.91748	2.71866
GstE1	2.58902	6.31836	1.79e-32	1.15e-29		40.9433	39.2717	201.755	281.095
5-HT2A	-6.92311	3.39656	1.89e-31	1.13e-28		63.947	33.5095	0.359527	0.429262
phr	3.50138	3.83417	6.49e-31	3.54e-28		4.89259	4.07787	48.0568	53.8008
Cyp6a17	-2.41016	6.84957	6.63e-31	3.54e-28		141.198	151.768	30.9193	24.1102
orb2	2.02802	6.94099	7.15e-30	3.62e-27		32.9606	28.1905	121.76	127.777
CG6421	-3.23725	6.24039	4.17e-29	2e-26		93.7318	80.0505	10.8457	7.51208
CG3104	-2.0658	7.65578	1.26e-28	5.75e-26		239.479	216.748	58.9624	49.9374
Cyp4p2	-3.50861	4.09947	2.25e-28	9.82e-26		18.5403	16.6661	1.37819	1.71705
CG30456	-2.08172	6.5159	5.47e-28	2.28e-25		98.7102	109.748	26.8447	22.3216
sPLA2	-4.95091	3.48965	4.09e-25	1.64e-22		13.8194	15.425	0.179763	0.78698
jtb	-2.4736	4.3469	5e-23	1.92e-20		23.4329	26.7721	4.91354	4.07799
CG30339	-5.24266	3.11801	8e-23	2.96e-20		10.6435	7.44655	0.119842	0.357718
Mdh1	1.60792	8.28043	2.12e-22	7.53e-20		103.86	116.929	336.877	336.112
CR40190	-4.48022	3.76368	2.21e-22	7.58e-20		16.8236	8.2444	0.599212	0.500805
CG8083	-4.68681	2.78262	1.34e-21	4.43e-19		9.0985	8.0671	0.419448	0.214631
Ir40a	-2.07453	5.8854	1.59e-20	5.11e-18		67.2088	68.9693	15.939	16.3835
CR44283	2.93528	3.4367	3.04e-19	9.43e-17		5.06426	4.34382	37.6904	34.4125
CR45822	6.19897	2.18728	2.06e-18	6.17e-16		0	0.531897	20.8526	19.1021
Ir92a	-2.66619	3.94711	2.8e-18	8.16e-16		19.5704	18.8823	3.23574	2.7902
CG9447	1.69721	7.42143	3.23e-18	9.14e-16		120.941	114.712	422.025	342.122
CG9527	1.49419	5.41525	8.11e-18	2.11e-15		29.5272	33.8641	88.8631	89.7157
CG17264	-1.87414	4.65451	8.17e-18	2.11e-15		33.304	31.6479	8.08936	9.65839
GstE11	-1.7279	5.22403	8.35e-18	2.11e-15		42.7458	39.5377	10.606	14.3087
CR46064	-1.71205	5.75914	7.87e-18	2.11e-15		69.2688	64.2709	24.3879	16.2404
Cyp6g2	-2.28322	4.52317	3.42e-17	8.42e-15		21.8021	25.6197	4.79369	4.93651
Osi7	-4.48649	2.89879	4.19e-17	1.01e-14		13.9911	9.57414	0.659133	0.357718
CG33757	6.14841	1.30941	6.82e-17	1.6e-14		0.17167	0.0886495	8.98817	10.8746
Nos	-2.17582	5.0469	2.16e-16	4.95e-14		29.9564	28.6338	6.17188	6.79664
CG1227	1.66295	6.41473	2.85e-15	6.36e-13		35.364	45.7431	151.121	105.598
CG31999	1.40059	6.6363	6.58e-14	1.44e-11		58.0244	56.647	168.978	133.715
CG12869	3.87541	2.15585	3.56e-13	7.6e-11		0.600845	1.24109	11.2053	16.0258
CG8539	-1.26068	6.12691	9.9e-13	2.07e-10		73.8181	85.5467	29.661	36.9165
CG17097	-3.70777	2.33197	1.16e-12	2.37e-10		24.2055	22.251	1.1385	2.43248
Idgf3	-1.3408	8.41053	1.46e-12	2.92e-10		396.901	392.54	144.23	167.484
CG12560	1.94499	3.81528	1.54e-12	3.02e-10		8.15432	8.95359	29.1816	36.7734
Cyp9b1	-1.27868	7.01278	2.09e-12	4.02e-10		141.37	147.956	54.7679	64.5323
CR31781	-2.55895	7.16041	4.53e-12	8.53e-10		199.48	129.871	27.2641	28.6174
ppk14	-8.44329	1.05693	5.01e-12	9.26e-10		2.40338	4.07787	0	0
bgm	1.22212	9.69042	7e-12	1.27e-09		691.744	664.605	1700.98	1463.21
CG34136	1.51435	5.30491	9.18e-12	1.63e-09		29.2697	34.3073	88.5635	93.0782
CG13384	1.11391	5.91084	9.45e-12	1.65e-09		46.6084	49.6437	97.8513	110.535
CG4409	-3.83306	1.82272	1.43e-11	2.41e-09		5.06426	5.40762	0.359527	0.357718
Cyp6g1	1.30149	9.90343	1.41e-11	2.41e-09		807.964	695.898	2076.33	1630.41
CG1698	2.54096	3.28183	1.54e-11	2.55e-09		4.46342	6.02816	25.9459	35.1995
Jhe	-1.31116	6.00143	7.41e-11	1.21e-08		88.4958	67.4622	28.7022	34.1979
CG12926	-1.32019	4.72063	8.03e-11	1.29e-08		30.7289	34.5733	11.7445	14.4518
CG15065	3.9767	2.79174	1.43e-10	2.25e-08		1.80253	0.886495	25.2867	17.3851
CG5773	2.04527	3.6919	2.46e-10	3.81e-08		7.03847	8.15575	25.107	37.7035
CG10650	-1.80454	3.78643	2.54e-10	3.88e-08		20.5146	18.4391	6.17188	4.93651
Acp1	8.42041	-0.141726	2.86e-10	4.29e-08		0	0	3.71511	2.64711
Fnta	1.01115	5.88688	2.95e-10	4.29e-08		47.8101	51.5053	100.368	99.8034
CG31676	1.1504	7.98727	2.91e-10	4.29e-08		196.305	208.149	435.148	462.673
mre11	1.33637	4.43329	5.52e-10	7.81e-08		15.7936	18.3504	45.0607	41.1376
CG17906	5.83079	1.10399	1.17e-09	1.58e-07		0	0.265948	9.0481	6.93973
CG9531	1.19934	5.00999	1.37e-09	1.83e-07		25.3213	25.797	59.8013	57.5926
Pms2	-1.4939	4.6069	1.53e-09	2.02e-07		36.1365	41.7539	13.9017	13.7364
CG30101	3.50497	2.36644	1.68e-09	2.18e-07		1.37336	1.32974	23.2494	7.58362
CG1889	1.15239	7.68928	1.94e-09	2.48e-07		112.015	87.763	253.946	190.091
CG12512	1.17647	4.56817	8.12e-09	9.76e-07		21.4587	21.3645	47.0381	49.7944
CG13742	-2.08863	3.02031	1.57e-08	1.82e-06		8.06848	9.13089	2.15716	1.86013
roX1	-1.13958	8.71058	1.82e-08	2.06e-06		568.141	627.018	253.107	289.394
CG4839	-2.7201	2.21178	2.02e-08	2.26e-06		5.1501	4.34382	0.838896	0.572349
Osi3	1.93994	4.73253	2.29e-08	2.53e-06		1.20169	2.12759	6.83101	5.93812
CG5096	5.0564	0.0368621	3.14e-08	3.41e-06		0.17167	0	3.17582	3.21946
Cyp4ac2	1.09043	5.51435	3.16e-08	3.41e-06		36.0507	25.8856	69.7482	62.1714
CR46271	7.81136	-0.603033	3.57e-08	3.77e-06		0	0	2.09724	2.07476
CG9331	-1.09371	5.71776	3.57e-08	3.77e-06		57.5094	58.7746	21.6915	32.9101
CG5280	-2.14175	2.59422	3.95e-08	4.12e-06		17.7678	14.9818	4.37425	3.00483
CG16798	3.26691	1.25869	5.78e-08	5.91e-06		0.51501	0.886495	7.66991	5.93812
SoYb	-3.29118	2.28502	7.7e-08	7.7e-06		5.4076	2.30489	0.53929	0.214631
CR44003	3.17521	0.914346	1.89e-07	1.85e-05		0.34334	0.886495	5.63259	5.5804
Peritrophin-15a	4.30539	0.194726	2.17e-07	2.1e-05		0.17167	0.177299	2.33693	4.93651
CG13397	-1.80618	3.12389	3.01e-07	2.86e-05		8.92683	12.4109	2.87622	3.21946
CR45923	1.98592	3.4111	6.16e-07	5.81e-05		6.60929	6.64871	28.1629	24.3964
Jabba	-1.00803	6.29378	6.84e-07	6.38e-05		79.4832	87.0538	34.0352	48.8643
CG13794	-1.0461	5.63117	8.61e-07	7.88e-05		54.5052	60.9908	24.9272	31.0499
scw	3.24444	0.845284	1.12e-06	0.00010087		0.34334	0.354598	3.89488	2.86174
nAChRalpha6	-3.48958	1.08275	1.88e-06	0.000162505		3.00422	2.30489	0.239685	0.214631
wun2	-1.58549	3.18597	3.51e-06	0.000276357		9.78518	10.5493	4.07464	2.64711
Ucp4C	4.03727	-0.34669	4.75e-06	0.000359637		0.0858349	0.177299	2.57661	2.00322
CR44272	-1.71441	2.75494	7.16e-06	0.000529132		10.8152	10.0174	3.59527	2.71866
CG13722	1.90653	3.60062	8.31e-06	0.000604804		8.66933	7.26925	30.9792	28.8321
CG46303	-1.9357	2.41089	1.13e-05	0.000791613		8.15432	6.20546	2.21708	1.50242
Spn42Dc	1.00624	4.52392	1.49e-05	0.00101052		22.0596	17.8185	44.4615	35.6287
Nplp3	3.98923	4.68355	1.65e-05	0.00110159		4.72092	7.62385	165.502	30.7638
tut	1.94448	2.13638	1.73e-05	0.00114706		3.09006	2.12759	10.0668	10.0877
CG30380	-1.31386	3.49809	1.81e-05	0.00118172		14.6778	12.7655	4.97346	6.08121
CG34330	-2.41882	2.01431	3.64e-05	0.00224326		9.61351	18.705	1.79763	3.50564
Arc2	1.11942	4.00822	3.85e-05	0.0023393		12.1886	14.5385	25.7062	32.4093
CG31674	-1.13799	3.68904	4.76e-05	0.0028363		12.2744	13.7407	5.87227	5.93812
slam	3.93862	-0.279996	5.04e-05	0.00291946		0.17167	0.0886495	3.17582	1.07315
CR43685	1.35865	3.66385	7.01e-05	0.00391347		4.46342	5.49627	15.2799	10.2307
CG9147	1.0061	4.05686	7.93e-05	0.00435484		14.1628	12.3223	24.5677	28.689
blanks	1.19789	3.27117	0.000121126	0.00625754		9.87102	7.3579	19.1149	20.4615
CG9505	3.30815	1.9991	0.000137602	0.00694205		2.23171	0.620546	24.9272	3.50564
spartin	-1.2731	4.12293	0.000148298	0.00734535		26.6947	12.4996	8.26912	7.94134
CG1942	1.23818	3.33251	0.000161294	0.00786738		7.29597	8.0671	14.5608	21.7493
UK114	1.68158	2.44963	0.000199637	0.00954386		4.89259	2.92543	11.9842	13.164
CG31817	2.23235	0.850277	0.000230158	0.010684		0.858349	1.06379	3.9548	5.15114
nerfin-1	2.63794	0.423363	0.00032064	0.0141983		0.17167	0.354598	1.91748	1.43087
CG33926	1.8035	1.25848	0.000440161	0.018779		2.31754	1.24109	5.63259	6.86819
Cpr92F	1.71244	2.42142	0.000491766	0.0207254		1.28752	0.709196	3.65519	2.93329
CR44600	-1.37331	2.54446	0.000534371	0.0222285		6.09428	7.80115	3.17582	2.14631
Gr98b	-1.75743	2.38069	0.000738162	0.0296778		8.92683	20.744	3.83495	4.93651
mthl4	1.66952	1.38817	0.000767154	0.0305875		1.80253	1.41839	5.63259	4.65034

### Sheet: Ir76b DE genes
	EdgeR analysis versus WT						Expression (RPM)
Gene	logFC	logCPM	PValue	FDR		WT S1	WT S2	Ir76b1 S1	Ir76b1 S2
CG6912	5.68095	5.76205	2.12e-99	2.04e-95		1.88837	1.06379	76.9704	76.0695
CR45600	6.95218	5.16641	2.02e-96	9.71e-93		0.429175	0.354598	49.8401	49.8935
CG9589	6.80256	4.36994	1.82e-71	5.82e-68		0.51501	0.531897	62.7552	56.4013
CG43085	-5.4418	4.53162	6.88e-65	1.65e-61		28.4114	27.1267	0.433392	0.795403
Obp83ef	-11.3157	4.53045	5.07e-59	9.74e-56		20.7721	32.0025	0	0
CR44922	-4.74813	4.89246	4.23e-55	6.78e-52		57.5952	39.0058	2.25364	1.37388
CG11893	5.47449	4.1565	3.51e-54	4.81e-51		1.37336	0.797845	40.8255	56.8352
orb2	2.49955	6.94099	1.97e-43	2.37e-40		32.9606	28.1905	166.769	179.183
toy	-2.66873	6.16022	1.47e-36	1.57e-33		150.039	180.49	23.9232	27.9837
CG1791	2.55771	6.45095	3.32e-35	3.19e-32		13.9911	11.2585	82.7779	66.1631
CG17097	-11.1324	2.33197	5.49e-28	4.8e-25		24.2055	22.251	0	0
CR45180	-9.90207	2.84963	2.08e-27	1.67e-24		10.2144	9.57414	0	0
5-HT2A	-5.63904	3.39656	3.66e-25	2.7e-22		63.947	33.5095	1.47353	0.506166
MtnA	-1.78976	9.08897	1.66e-22	1.14e-19		912.769	832.418	214.702	289.888
Map205	5.98209	3.01856	1.9e-22	1.22e-19		1.11585	0.0886495	42.5591	35.5039
Mdh1	1.60659	8.28043	2.43e-22	1.46e-19		103.86	116.929	339.693	332.695
TrpA1	-3.31163	3.63758	8.25e-22	4.66e-19		37.939	58.8632	5.11403	4.6278
CR43426	-3.61971	3.787	9.18e-21	4.64e-18		21.8021	25.531	2.427	1.44619
NijC	1.66271	7.24859	8.77e-21	4.64e-18		72.788	72.9585	222.763	238.693
CG31436	1.53679	6.39233	9.78e-20	4.7e-17		50.9001	52.3918	141.893	157.779
Spn77Bc	-9.63273	1.76629	7.92e-19	3.62e-16		10.5577	5.85086	0	0
CG15553	-2.78858	4.28801	1.88e-17	8.21e-15		18.197	16.1342	3.2071	1.80773
cln3	-1.59974	6.81748	3.2e-15	1.34e-12		142.229	141.13	47.4998	45.9888
CG11438	-2.0269	4.11629	4.25e-15	1.7e-12		27.2097	26.0629	7.6277	5.49551
Gr98b	-5.06291	2.38069	9.42e-15	3.62e-12		8.92683	20.744	0.433392	0.433856
GNBP2	-1.43542	6.44415	1.34e-14	4.97e-12		100.427	103.543	42.9058	32.6115
CG34330	-5.66579	2.01431	2.42e-14	8.6e-12		9.61351	18.705	0	0.506166
CG12224	-7.13263	1.13719	2.54e-14	8.72e-12		6.35179	7.5352	0	0.0723094
GlyRS	-1.43733	6.09217	4.03e-14	1.33e-11		101.199	122.602	34.3246	48.158
CG12970	-7.12627	1.5982	4.33e-14	1.39e-11		6.60929	7.3579	0.0866784	0
CG1090	1.55783	5.41564	2.13e-13	6.6e-11		24.978	23.7581	70.1228	73.394
noe	-1.32642	8.32658	2.52e-12	7.56e-10		384.455	485.356	167.029	179.761
sNPF-R	-1.30746	4.88172	5.38e-11	1.57e-08		46.6084	43.2609	21.2362	15.185
HipHop	-1.53117	4.45806	1.53e-10	4.31e-08		27.038	22.6056	9.70798	7.52017
CG5280	-2.57121	2.59422	2.27e-10	6.23e-08		17.7678	14.9818	3.2071	2.3139
CR31032	-2.967	2.17722	5.48e-10	1.42e-07		6.43762	6.02816	0.780106	0.795403
CG3014	1.14707	6.36574	9.71e-10	2.46e-07		67.7238	62.4092	124.99	163.13
CR44137	1.33487	4.77751	1.05e-09	2.59e-07		14.9353	18.705	36.7516	48.0134
CG1924	8.21216	-0.329318	1.26e-09	3.03e-07		0	0	2.86039	3.25392
CR45382	3.48319	1.97434	1.44e-09	3.37e-07		1.20169	0.443247	7.36766	11.2803
Mdr65	-1.24952	6.4124	1.75e-09	3.9e-07		80.1698	118.879	41.6056	42.0841
CG14391	3.73582	1.18505	3.08e-09	6.72e-07		0.34334	0.354598	4.85399	4.70011
CG17672	-3.53683	1.13489	3.2e-09	6.83e-07		4.54925	4.69842	0.173357	0.578475
CG42235	-1.63149	4.5163	3.56e-09	7.44e-07		24.978	37.942	11.4415	8.89405
CG8665	-4.00345	1.14531	6.17e-09	1.26e-06		4.89259	3.01408	0.260035	0.216928
CG40298	-5.74136	0.53736	7.21e-09	1.44e-06		2.14587	3.19138	0.0866784	0
CG8012	-1.50168	4.2428	7.52e-09	1.47e-06		20.257	24.8218	9.01455	6.9417
CG34034	-8.09686	0.94053	9.38e-09	1.8e-06		3.60507	2.03894	0	0
CG15556	-1.4135	4.60535	1.14e-08	2.11e-06		27.8105	20.2121	9.36127	8.67712
CG9766	-1.6843	3.89042	1.23e-08	2.2e-06		23.2613	17.7299	6.76092	6.00168
Edg78E	-5.43669	0.572864	1.94e-08	3.4e-06		2.06004	2.21624	0	0.0723094
Obp83g	-7.61258	1.46776	2.15e-08	3.62e-06		1.20169	2.83678	0	0
Ugt86De	1.12196	4.92006	2.74e-08	4.46e-06		18.712	17.9958	41.779	38.1793
Kal1	-2.83865	2.70054	3.15e-08	5.04e-06		9.01267	16.4888	2.427	1.15695
TfIIFbeta	1.14395	4.46886	7.5e-08	1.15e-05		18.3687	14.8045	34.9314	38.3963
Cys	-1.16962	8.82803	7.55e-08	1.15e-05		523.164	592.622	302.421	193.717
CG10226	-1.04505	5.59944	8.98e-08	1.35e-05		51.8443	62.4979	25.9168	29.4299
CG18268	1.26695	5.31642	1.12e-07	1.66e-05		27.8105	21.4532	46.5463	71.9478
CG33926	-5.17569	1.25848	1.53e-07	2.19e-05		2.31754	1.24109	0	0.0723094
CG4115	-1.5153	4.21349	3.9e-07	5.2e-05		29.4414	28.7224	8.49448	11.7864
CG14507	-2.6948	1.87397	4.24e-07	5.58e-05		3.17589	4.07787	0.52007	0.578475
CG43117	5.15007	-0.195146	4.68e-07	5.95e-05		0.0858349	0	2.08028	1.73542
Slc45-1	-1.0421	4.67574	1.74e-06	0.000199236		30.9864	41.222	18.8959	16.1973
CG14715	1.58321	3.46648	1.77e-06	0.000199375		3.77674	6.11681	15.8621	13.8111
ncd	2.1161	2.03083	1.83e-06	0.000202532		2.31754	2.03894	10.2281	8.74943
CG33506	-1.04697	4.49497	2.1e-06	0.000226946		32.4456	32.623	14.2153	17.2096
pncr009:3L	-1.15288	4.2504	2.64e-06	0.000279108		16.7378	18.2618	8.8412	6.9417
CG42402	-1.49946	3.84369	3.62e-06	0.000378574		14.3344	15.7796	6.50088	4.19394
CG15547	1.10466	4.26777	7.02e-06	0.00068846		14.5919	15.1591	26.5236	37.3839
alpha-Est4aPsi	-2.20398	2.03719	9.39e-06	0.00089288		5.1501	4.78707	1.2135	0.940022
CG18265	1.38586	3.41352	1.34e-05	0.00122977		7.29597	8.0671	18.8959	21.259
CG7201	-2.60422	1.72139	1.46e-05	0.00130952		4.54925	2.74813	0.606749	0.578475
CG18234	-3.01287	0.884786	1.66e-05	0.00147944		2.23171	2.39354	0.346714	0.216928
CR31427	4.00064	-0.585723	2.87e-05	0.00236087		0.17167	0.0886495	3.29378	1.22926
Est-Q	-2.26004	1.99468	3.67e-05	0.00286818		2.48921	4.07787	0.866784	0.506166
Cnx14D	3.44299	-0.594447	7.21e-05	0.00505798		0.257505	0.0886495	2.34032	1.66312
scw	2.74983	0.845284	7.92e-05	0.00547495		0.34334	0.354598	2.427	2.38621
Ssl2	2.80843	0.126893	9.08e-05	0.0061887		0.51501	0.443247	4.33392	2.53083
Cyp318a1	-1.69821	2.59173	9.32e-05	0.00630518		7.38181	4.69842	1.90692	1.80773
CR43685	1.33529	3.66385	9.79e-05	0.00648443		4.46342	5.49627	15.6021	9.61715
gnu	-1.38742	2.75254	0.000194431	0.0109257		7.63931	8.86495	3.03374	3.25392
sage	1.17519	3.18053	0.000309455	0.0159868		7.1243	5.40762	14.9087	13.4495
CG7365	-2.7149	1.91373	0.00035035	0.0174302		4.89259	1.59569	0.780106	0.216928
Cyp12c1	-1.4195	2.64302	0.000350268	0.0174302		6.18012	5.40762	1.9936	2.3139
CG32187	1.31083	2.78853	0.00050309	0.02302		4.80676	5.40762	13.5218	11.8587
alpha-Est2	1.37417	2.86142	0.000856349	0.033724		3.94841	4.07787	7.10763	13.6665
rn	-2.75577	0.755106	0.0011741	0.0414775		1.11585	1.15244	0.260035	0.0723094

### Sheet: Orco2 DE genes
	EdgeR analysis versus WT						Expression (RPM)
Gene	logFC	logCPM	PValue	FDR		WT S1	WT S2	Orco2 S1	Orco2 S2
toy	-6.68601	6.16022	5.99e-125	5.75e-121		150.039	180.49	1.93645	1.22048
CG6912	5.6227	5.76205	9.95e-98	4.78e-94		1.88837	1.06379	71.792	75.1818
CR45600	6.92813	5.16641	1.62e-95	5.19e-92		0.429175	0.354598	49.7021	48.3312
w	11.6021	4.46153	2.29e-80	5.5e-77		0	0	32.2024	31.0003
Or13a	-5.96255	4.97808	1.79e-77	3.45e-74		43.2608	43.4382	0.788923	0.569559
Osi3	6.12405	4.73253	1.81e-72	2.9e-69		1.20169	2.12759	128.666	104.229
CG9589	6.27246	4.36994	2.95e-61	4.06e-58		0.51501	0.531897	47.9091	34.499
Orco	-6.82214	10.9445	2.76e-60	3.31e-57		2438.74	2757.26	34.4974	11.3098
CG1791	3.40118	6.45095	8.81e-59	9.41e-56		13.9911	11.2585	126.443	140.681
Or47b	-3.51469	6.92848	1.1e-56	1.06e-53		139.31	146.272	13.6986	11.2285
Obp83ef	-6.2236	4.53045	8.52e-51	7.44e-48		20.7721	32.0025	0.358601	0.325463
CR44922	-4.21818	4.89246	1.02e-48	8.16e-46		57.5952	39.0058	2.79709	2.3596
CG11893	4.97864	4.1565	2.71e-45	2e-42		1.37336	0.797845	33.4216	35.8822
CG42766	-5.21343	4.47408	5.66e-45	3.88e-42		22.2313	23.6694	0.717202	0.488194
Or59b	-2.43091	7.87396	1.37e-34	8.79e-32		267.033	228.45	45.901	45.9716
NijC	2.12958	7.24859	2.23e-32	1.34e-29		72.788	72.9585	318.725	319.116
orb2	2.05564	6.94099	1.66e-30	9.39e-28		32.9606	28.1905	130.244	124.083
Mdh1	1.82853	8.28043	3.41e-28	1.82e-25		103.86	116.929	377.392	406.828
CG17097	-11.158	2.33197	3.82e-28	1.93e-25		24.2055	22.251	0	0
CG4115	-3.80445	4.21349	7.82e-28	3.76e-25		29.4414	28.7224	1.64957	2.52233
Or46a	-3.17004	4.83845	3.87e-26	1.77e-23		35.7932	30.4954	5.3073	1.95278
cas	7.34969	2.28411	1.09e-25	4.77e-23		38.2824	35.4598	34.2106	33.4413
CR45180	-6.31091	2.84963	5.49e-25	2.29e-22		10.2144	9.57414	0.0717202	0.162731
TrpA1	-3.62167	3.63758	5.84e-25	2.34e-22		37.939	58.8632	4.01633	3.82418
CR43426	-3.52244	3.787	4e-20	1.54e-17		21.8021	25.531	1.21924	2.92916
Spn77Bc	-9.65836	1.76629	6.01e-19	2.22e-16		10.5577	5.85086	0	0
5-HT2A	-4.36854	3.39656	8.45e-19	3.01e-16		63.947	33.5095	2.65365	2.03414
MtnA	-1.6081	9.08897	1.16e-18	3.97e-16		912.769	832.418	288.817	283.641
CCHa1	4.82619	1.96491	4.5e-18	1.49e-15		0.429175	0.620546	15.7067	14.5644
alpha-Est7	-2.34164	5.42035	1.58e-17	5.07e-15		67.6379	42.1971	10.0408	11.6353
Gr98b	-5.56266	2.38069	3.27e-16	1.01e-13		8.92683	20.744	0.358601	0.244097
CG31436	1.30963	6.39233	8.05e-15	2.42e-12		50.9001	52.3918	125.08	130.999
Or92a	-1.27374	6.69757	1.21e-14	3.51e-12		166.52	188.735	76.7407	70.1372
plx	-1.30017	9.08961	1.97e-14	5.56e-12		667.71	670.722	264.433	279.084
CG1889	1.46107	7.68928	3.85e-14	1.06e-11		112.015	87.763	270.457	279.654
Cpr92F	3.54877	2.42142	8.91e-14	2.38e-11		1.28752	0.709196	11.0449	12.6117
CG8301	-1.37629	4.95705	7.73e-13	2.01e-10		35.6215	35.0165	12.1207	15.134
CG31999	1.32239	6.6363	1.47e-12	3.71e-10		58.0244	56.647	150.326	136.45
CG12224	-5.13327	1.13719	3.81e-12	9.4e-10		6.35179	7.5352	0.358601	0
CG14715	2.25	3.46648	1.2e-11	2.87e-09		3.77674	6.11681	23.1656	23.9215
CG5961	1.36094	4.61517	3.22e-11	7.55e-09		15.622	17.1093	42.7453	41.3337
alpha-Est4aPsi	-3.6679	2.03719	1.03e-10	2.3e-08		5.1501	4.78707	0.358601	0.406828
spab	-1.19509	6.98726	1.78e-10	3.88e-08		136.134	156.91	63.6159	64.3602
GlyRS	-1.17226	6.09217	5.26e-10	1.12e-07		101.199	122.602	48.7698	50.5281
CG1090	1.30684	5.41564	6.26e-10	1.31e-07		24.978	23.7581	56.4438	64.1975
pug	-1.11855	4.88104	6.4e-10	1.31e-07		32.7031	33.1549	15.4199	14.8899
wntD	4.76781	2.08816	7.15e-10	1.43e-07		1.03002	0.265948	14.9178	21.0737
CG15170	-1.5945	4.46877	8.3e-10	1.63e-07		21.2871	26.9494	7.74579	8.21793
Ugt86De	1.21869	4.92006	1.47e-09	2.82e-07		18.712	17.9958	43.3907	42.066
smp-30	1.38518	5.7733	1.79e-09	3.38e-07		45.0633	39.8923	98.3285	123.676
CG44774	1.24604	6.91505	2.44e-09	4.52e-07		71.0713	81.0256	172.344	188.443
Or69a	-1.39859	4.54959	6.33e-09	1.13e-06		26.3513	24.024	9.96911	9.11295
Gr93a	-2.78857	1.99041	9.2e-09	1.61e-06		4.72092	6.47141	0.788923	0.813656
CG18268	1.35902	5.31642	1.27e-08	2.18e-06		27.8105	21.4532	63.6159	62.8143
CG34330	-3.53726	2.01431	1.57e-08	2.64e-06		9.61351	18.705	1.4344	0.976388
CG6465	1.02653	5.55136	2.03e-08	3.36e-06		36.8232	48.6685	87.0684	87.0612
CG14391	3.51223	1.18505	2.27e-08	3.63e-06		0.34334	0.354598	4.66182	3.49872
TkR86C	-1.57391	3.81995	2.77e-08	4.36e-06		14.5919	16.4888	5.45074	4.9633
Cyp4ac2	1.09319	5.51435	3.22e-08	4.83e-06		36.0507	25.8856	71.1465	61.0242
CG11438	-1.36972	4.11629	3.19e-08	4.83e-06		27.2097	26.0629	9.32363	11.3098
CR45382	3.11993	1.97434	4.56e-08	6.64e-06		1.20169	0.443247	7.02858	7.48564
CR43685	1.86709	3.66385	5.05e-08	7.24e-06		4.46342	5.49627	17.4997	18.8768
Corin	1.85681	3.4478	5.24e-08	7.4e-06		5.92261	4.43247	18.1452	19.4464
CG34034	-5.86768	0.94053	8.04e-08	1.12e-05		3.60507	2.03894	0	0.0813656
CG5280	-2.07797	2.59422	1.01e-07	1.37e-05		17.7678	14.9818	4.23149	3.49872
Ugt35a	-1.00574	7.68181	1.53e-07	2.04e-05		225.918	265.771	109.517	135.392
Or85f	-1.8917	3.55735	1.61e-07	2.12e-05		12.1886	17.6412	4.66182	3.33599
Lgr1	-1.19678	4.85096	2.24e-07	2.91e-05		29.2697	32.8003	15.0613	11.9607
CG9766	-1.49762	3.89042	2.94e-07	3.71e-05		23.2613	17.7299	6.23966	8.2993
Gld	2.22367	2.78675	1.12e-06	0.000137598		3.51923	3.72328	19.7231	14.1576
CG17189	1.08984	7.31129	1.42e-06	0.000172639		131.07	102.833	293.049	204.797
CG4066	-2.83853	0.899491	3.29e-06	0.000386057		3.26173	3.36868	0.573762	0.325463
CR44137	1.00417	4.77751	4.52e-06	0.000504895		14.9353	18.705	34.4257	33.0344
CG5079	-1.10203	4.35107	9.65e-06	0.00100827		22.4029	27.9246	11.4752	11.9607
CG43117	4.61105	-0.195146	1.49e-05	0.00151192		0.0858349	0	1.14752	1.46458
CG40298	-3.07038	0.53736	2.68e-05	0.00260585		2.14587	3.19138	0.14344	0.488194
Or49b	-1.24583	4.03237	2.8e-05	0.00268606		16.0511	16.932	6.7417	7.16018
alpha-Est2	1.7111	2.86142	3.17e-05	0.00295683		3.94841	4.07787	12.9814	13.344
Or2a	-1.39639	3.56139	7.14e-05	0.006239		8.66933	13.918	4.01633	4.55648
Kal1	-1.90827	2.70054	7.49e-05	0.00642979		9.01267	16.4888	2.72537	4.06828
CG42402	-1.23754	3.84369	9.12e-05	0.00769029		14.3344	15.7796	7.67407	5.04467
Or19b	-1.22387	3.97498	0.000169475	0.0127226		11.1585	11.7017	6.3831	3.33599
Obp83g	-2.52137	1.46776	0.000422353	0.0285802		1.20169	2.83678	0.358601	0.325463
CG17672	-1.7804	1.13489	0.000508083	0.0327662		4.54925	4.69842	1.21924	1.46458
CG15065	2.04146	2.79174	0.000694343	0.0419619		1.80253	0.886495	5.37902	5.77696
ppk14	-2.00165	1.05693	0.000759508	0.0456132		2.40338	4.07787	0.788923	0.813656

### Sheet: 233 DE genes
	Genotypes in which differentially expressed									Expression (RPM)
Gene	Orco2	Ir8a1	Ir25a2	Ir76b1		WT S1	WT S2	Orco2 S1	Orco2 S2	Ir8a1 S1	Ir8a1 S2	Ir25a2 S1	Ir25a2 S2	Ir76b2 S1	Ir76b2 S2
Acp1			X			0	0	0	0	0.11684	0	3.71511	2.64711	0	0
Arc2			X			12.1886	14.5385	11.1166	10.1707	13.3197	14.5633	25.7062	32.4093	9.70798	14.7511
bgm			X			691.744	664.605	629.919	579.323	654.653	663.45	1700.98	1463.21	537.233	674.429
blanks			X			9.87102	7.3579	4.9487	5.77696	8.76298	8.17331	19.1149	20.4615	4.59396	5.06166
CG10650			X			20.5146	18.4391	10.3994	10.9844	16.1239	18.5014	6.17188	4.93651	13.6952	17.4266
CG10936			X			81.3715	77.4796	56.3721	60.8615	68.1176	81.0644	4.55401	2.00322	51.5736	58.426
CG12512			X			21.4587	21.3645	16.6391	16.5172	15.5397	13.4488	47.0381	49.7944	18.2025	14.4619
CG12560			X			8.15432	8.95359	9.46707	7.89247	9.1135	9.21355	29.1816	36.7734	9.88134	9.11098
CG12869			X			0.600845	1.24109	3.01225	3.25463	1.40208	2.45199	11.2053	16.0258	1.2135	0.795403
CG12926			X			30.7289	34.5733	32.2024	32.4649	28.9762	28.3837	11.7445	14.4518	26.2636	22.9944
CG13384			X			46.6084	49.6437	50.7779	47.7616	52.461	47.9253	97.8513	110.535	49.32	46.3503
CG13397			X			8.92683	12.4109	7.60235	7.48564	10.0482	8.84203	2.87622	3.21946	11.7016	13.2326
CG13722			X			8.66933	7.26925	8.96503	13.0185	6.1925	6.16713	30.9792	28.8321	6.24084	1.73542
CG13742			X			8.06848	9.13089	11.6187	9.76388	9.81454	8.69343	2.15716	1.86013	8.92788	10.1956
CG13794			X			54.5052	60.9908	78.4619	57.2	61.3408	45.9934	24.9272	31.0499	39.2653	40.9994
CG16798			X			0.51501	0.886495	1.50613	1.13912	0.233679	1.11454	7.66991	5.93812	0.953462	0.867712
CG1698			X			4.46342	6.02816	2.07989	3.90555	4.55675	4.01235	25.9459	35.1995	3.81385	3.68778
CG17264			X			33.304	31.6479	27.0385	29.6171	24.6532	29.201	8.08936	9.65839	26.1769	31.5269
CG17906			X			0	0.265948	0.14344	0.0813656	0.11684	0.817331	9.0481	6.93973	0	0.578475
CG1942			X			7.29597	8.0671	12.049	11.3912	7.82826	6.61295	14.5608	21.7493	4.76731	4.04932
CG30101			X			1.37336	1.32974	3.37085	3.49872	1.7526	1.63466	23.2494	7.58362	1.82025	1.95235
CG30339			X			10.6435	7.44655	11.9056	9.51978	9.6977	11.7398	0.119842	0.357718	11.4415	13.088
CG30380			X			14.6778	12.7655	14.2723	14.5644	11.2166	12.5572	4.97346	6.08121	8.92788	11.7864
CG30456			X			98.7102	109.748	126.586	106.101	112.517	104.173	26.8447	22.3216	95.0862	112.369
CG3104			X			239.479	216.748	198.522	229.288	246.999	281.608	58.9624	49.9374	220.943	273.474
CG31674			X			12.2744	13.7407	15.2764	14.4831	15.1892	15.7522	5.87227	5.93812	16.1222	13.3772
CG31676			X			196.305	208.149	194.577	222.698	248.051	191.701	435.148	462.673	205.254	170.65
CG31817			X			0.858349	1.06379	0.788923	1.46458	0.467359	1.11454	3.9548	5.15114	0.173357	0.506166
CG33757			X			0.17167	0.0886495	0.14344	0.244097	0	0.148606	8.98817	10.8746	0.346714	0.216928
CG34136			X			29.2697	34.3073	24.2414	30.6748	24.77	22.7367	88.5635	93.0782	27.3037	17.2819
CG4409			X			5.06426	5.40762	7.60235	4.88194	2.57047	3.04641	0.359527	0.357718	2.34032	2.53083
CG46303			X			8.15432	6.20546	7.02858	7.89247	2.21995	2.7492	2.21708	1.50242	5.2007	8.4602
CG4839			X			5.1501	4.34382	5.3073	5.77696	3.62203	5.05259	0.838896	0.572349	7.54102	6.9417
CG5096			X			0.17167	0	0.215161	0	0.233679	0.297211	3.17582	3.21946	0.346714	0.144619
CG5773			X			7.03847	8.15575	7.88923	9.43841	6.54302	6.01853	25.107	37.7035	10.8348	7.44786
CG6421			X			93.7318	80.0505	133.328	132.463	96.8601	83.442	10.8457	7.51208	78.1839	39.264
CG8083			X			9.0985	8.0671	10.3994	9.03159	7.82826	8.39622	0.419448	0.214631	7.19431	7.37556
CG8539			X			73.8181	85.5467	87.7139	92.1873	82.0215	74.6	29.661	36.9165	68.0425	67.5369
CG9147			X			14.1628	12.3223	11.547	14.8085	14.0208	16.7924	24.5677	28.689	15.1687	12.148
CG9331			X			57.5094	58.7746	59.3126	66.7198	63.3271	64.4948	21.6915	32.9101	50.1001	50.6166
CG9447			X			120.941	114.712	130.674	107.321	122.448	133.894	422.025	342.122	91.7057	125.023
CG9505			X			2.23171	0.620546	0.645482	0.732291	1.40208	0.594422	24.9272	3.50564	0.606749	0.361547
CG9527			X			29.5272	33.8641	29.9791	31.0003	30.0278	30.1669	88.8631	89.7157	29.2973	31.31
CG9531			X			25.3213	25.797	21.5161	27.4202	22.6669	30.6128	59.8013	57.5926	24.27	24.5129
CR31781			X			199.48	129.871	181.237	173.797	127.005	156.184	27.2641	28.6174	304.241	102.245
CR40190			X			16.8236	8.2444	24.0263	20.9923	12.7355	9.06494	0.599212	0.500805	19.7627	22.0544
CR44003			X			0.34334	0.886495	1.00408	0.650925	0.467359	0.52012	5.63259	5.5804	0.606749	0.361547
CR44272			X			10.8152	10.0174	3.58601	5.2074	8.06194	7.20737	3.59527	2.71866	8.4078	7.15863
CR44283			X			5.06426	4.34382	4.51838	3.01053	3.73887	3.64084	37.6904	34.4125	3.90053	3.76009
CR44600			X			6.09428	7.80115	6.31138	6.26515	3.73887	4.75538	3.17582	2.14631	8.4078	8.24327
CR45822			X			0	0.531897	0	0	0	0.297211	20.8526	19.1021	0.0866784	0.0723094
CR45923			X			6.60929	6.64871	8.24783	6.34652	5.84199	5.72132	28.1629	24.3964	3.03374	7.95403
CR46064			X			69.2688	64.2709	59.1692	55.8982	66.5986	58.7735	24.3879	16.2404	60.5882	65.7292
CR46271			X			0	0	0	0	0	0.148606	2.09724	2.07476	0	0
Cyp4d21			X			1615.67	1336.66	1254.82	1062.88	1164.42	851.956	144.47	194.169	1156.9	1090.5
Cyp4p2			X			18.5403	16.6661	19.9382	19.9346	19.0449	25.263	1.37819	1.71705	21.0629	27.0437
Cyp6a17			X			141.198	151.768	117.334	154.676	145.349	117.77	30.9193	24.1102	142.413	127.409
Cyp6g1			X			807.964	695.898	729.467	875.006	801.17	682.248	2076.33	1630.41	601.721	673.923
Cyp6g2			X			21.8021	25.6197	22.5202	25.6302	22.0827	31.7273	4.79369	4.93651	29.2106	40.5656
Cyp9b1			X			141.37	147.956	151.258	151.177	157.5	128.841	54.7679	64.5323	133.485	159.731
Fnta			X			47.8101	51.5053	42.9604	48.4126	52.9284	49.8572	100.368	99.8034	47.0664	48.6642
GstE1			X			40.9433	39.2717	38.7289	46.2157	44.1654	30.91	201.755	281.095	34.9314	36.0824
GstE11			X			42.7458	39.5377	45.4706	49.9585	44.0486	45.7705	10.606	14.3087	35.9715	44.5426
Idgf3			X			396.901	392.54	429.963	455.241	414.547	351.675	144.23	167.484	373.324	276.149
Ir21a			X			29.9564	37.4101	32.7044	27.9084	29.6773	38.2659	3.89488	2.50403	29.2106	37.7455
Ir25a			X			239.308	270.824	329.913	265.415	223.281	255.007	0.419448	0.357718	246.08	376.081
Ir40a			X			67.2088	68.9693	70.2858	64.523	57.602	71.1078	15.939	16.3835	60.9349	97.1115
Ir92a			X			19.5704	18.8823	17.7866	18.3886	20.9143	22.1422	3.23574	2.7902	11.8749	18.0773
Jabba			X			79.4832	87.0538	95.1728	98.2897	89.6161	68.8044	34.0352	48.8643	84.6848	97.6176
Jhe			X			88.4958	67.4622	58.7389	54.9218	72.0901	55.6528	28.7022	34.1979	82.8645	96.6776
jtb			X			23.4329	26.7721	34.6409	36.1263	21.9659	16.6438	4.91354	4.07799	17.5957	16.5588
mre11			X			15.7936	18.3504	14.7027	15.7036	15.5397	15.455	45.0607	41.1376	13.6085	17.8604
mthl4			X			1.80253	1.41839	2.79709	1.54595	2.21995	2.00618	5.63259	4.65034	0.780106	1.01233
nAChRalpha6			X			3.00422	2.30489	2.51021	1.79004	1.86944	4.16096	0.239685	0.214631	1.47353	2.3139
Nos			X			29.9564	28.6338	46.0444	40.3574	24.6532	44.7303	6.17188	6.79664	45.8529	55.9674
Nplp3			X			4.72092	7.62385	7.96095	1.22048	16.1239	12.3343	165.502	30.7638	4.59396	0.433856
Peritrophin-15a			X			0.17167	0.177299	0.502042	0.569559	0.11684	0.148606	2.33693	4.93651	0	0.0723094
phr			X			4.89259	4.07787	4.23149	4.31238	4.43991	4.53247	48.0568	53.8008	4.07388	5.71244
ppk25			X			77.5948	83.2418	113.748	102.033	76.9974	76.2347	13.0628	12.5917	84.7715	115.767
Rgk2			X			2.23171	2.92543	2.58193	3.01053	2.21995	2.6006	49.0754	44.8578	1.56021	2.16928
roX1			X			568.141	627.018	488.917	343.526	363.488	282.053	253.107	289.394	499.094	473.482
slam			X			0.17167	0.0886495	0.430321	0.488194	0.350519	0.148606	3.17582	1.07315	0	0
SoYb			X			5.4076	2.30489	9.39535	8.0552	4.67359	4.23526	0.53929	0.214631	7.88773	4.91704
sPLA2			X			13.8194	15.425	11.9773	11.4726	12.7355	17.907	0.179763	0.78698	10.7481	16.5588
Spn42Dc			X			22.0596	17.8185	19.7948	14.7272	19.8628	21.3992	44.4615	35.6287	17.509	14.3173
Spn43Ab			X			13.2186	17.198	16.1371	18.2259	21.9659	23.3311	175.988	178.716	22.4497	18.7281
tut			X			3.09006	2.12759	2.36677	2.76643	5.14095	2.89781	10.0668	10.0877	1.82025	1.30157
Ucp4C			X			0.0858349	0.177299	0.215161	0.325463	0	0.0743028	2.57661	2.00322	0	0.0723094
UK114			X			4.89259	2.92543	4.66182	4.47511	4.90727	2.5263	11.9842	13.164	0.866784	1.66312
wun2			X			9.78518	10.5493	11.0449	11.4726	11.3335	11.294	4.07464	2.64711	9.10123	8.82174
CG10226				X		51.8443	62.4979	42.6018	41.9033	63.3271	46.3649	60.7001	58.9519	25.9168	29.4299
CG14507				X		3.17589	4.07787	4.37493	5.12604	2.68731	3.34363	5.45283	5.29423	0.52007	0.578475
CG15547				X		14.5919	15.1591	12.9814	11.8794	15.4228	18.1299	17.3172	21.32	26.5236	37.3839
CG15553				X		18.197	16.1342	36.0753	22.9451	17.8765	21.1763	30.6197	24.9687	3.2071	1.80773
CG15556				X		27.8105	20.2121	24.5283	28.1525	29.2099	25.1143	39.0087	29.5475	9.36127	8.67712
CG18234				X		2.23171	2.39354	2.94053	3.58009	2.10311	1.48606	0.778975	1.1447	0.346714	0.216928
CG18265				X		7.29597	8.0671	10.5429	8.46203	7.59458	7.57889	8.98817	6.08121	18.8959	21.259
CG1924				X		0	0	0.0717202	0	0.11684	0	0	0.0715436	2.86039	3.25392
CG3014				X		67.7238	62.4092	76.9558	76.5651	64.7292	61.9685	70.2875	54.087	124.99	163.13
CG32187				X		4.80676	5.40762	4.30321	4.9633	3.73887	6.46434	6.2318	5.93812	13.5218	11.8587
CG33506				X		32.4456	32.623	21.9464	26.6066	24.6532	19.2444	18.0363	17.4566	14.2153	17.2096
CG42235				X		24.978	37.942	19.5079	21.3178	29.7941	19.1701	27.5038	27.1866	11.4415	8.89405
CG43085				X		28.4114	27.1267	21.8747	20.8296	30.0278	35.8883	32.4174	31.9085	0.433392	0.795403
CG7201				X		4.54925	2.74813	1.29096	2.8478	3.38835	4.23526	6.11196	4.72188	0.606749	0.578475
CG7365				X		4.89259	1.59569	0.502042	0.976388	2.92099	2.6749	13.8418	6.36738	0.780106	0.216928
CG8012				X		20.257	24.8218	14.2723	16.5986	23.1343	17.4612	25.7062	29.6191	9.01455	6.9417
CG8665				X		4.89259	3.01408	1.21924	1.95278	2.33679	1.85757	2.69645	2.2894	0.260035	0.216928
cln3				X		142.229	141.13	150.254	111.308	147.218	120.371	124.636	96.0831	47.4998	45.9888
Cnx14D				X		0.257505	0.0886495	0.286881	0.162731	0	0.148606	0.119842	0	2.34032	1.66312
CR31032				X		6.43762	6.02816	4.23149	3.17326	5.14095	5.64701	5.99212	5.43732	0.780106	0.795403
CR31427				X		0.17167	0.0886495	0.14344	0.162731	0.11684	0.0743028	0	0	3.29378	1.22926
Cyp12c1				X		6.18012	5.40762	7.53063	7.72974	6.89354	5.4241	8.32904	8.87141	1.9936	2.3139
Cyp318a1				X		7.38181	4.69842	6.59826	8.95022	5.14095	4.60677	9.52747	7.65517	1.90692	1.80773
Cys				X		523.164	592.622	354.872	378.106	614.927	503.476	479.249	601.109	302.421	193.717
Edg78E				X		2.06004	2.21624	0.645482	0.569559	1.98628	2.00618	1.85756	2.00322	0	0.0723094
Est-Q				X		2.48921	4.07787	6.52654	5.37013	4.79043	4.01235	4.07464	5.50886	0.866784	0.506166
GNBP2				X		100.427	103.543	105.716	111.552	101.066	81.5845	92.8179	97.1562	42.9058	32.6115
gnu				X		7.63931	8.86495	6.81342	6.91608	7.9451	6.83586	8.2092	6.43893	3.03374	3.25392
HipHop				X		27.038	22.6056	21.803	25.9556	23.4848	27.5663	24.2681	28.2597	9.70798	7.52017
Map205				X		1.11585	0.0886495	0.14344	0	0	0	0	0	42.5591	35.5039
Mdr65				X		80.1698	118.879	80.1115	81.1215	107.376	82.7733	111.813	104.454	41.6056	42.0841
ncd				X		2.31754	2.03894	3.51429	2.11551	3.03783	2.6749	2.09724	2.57557	10.2281	8.74943
noe				X		384.455	485.356	307.034	274.853	376.341	372.331	286.004	376.033	167.029	179.761
pncr009:3L				X		16.7378	18.2618	14.2723	15.7849	27.3405	22.4394	30.7995	27.3297	8.8412	6.9417
rn				X		1.11585	1.15244	1.14752	1.38322	2.68731	3.19502	1.91748	2.43248	0.260035	0.0723094
sage				X		7.1243	5.40762	12.4793	12.4489	5.37463	6.61295	5.51275	5.5804	14.9087	13.4495
Slc45-1				X		30.9864	41.222	30.4094	26.7693	21.0311	19.5416	22.9498	26.1134	18.8959	16.1973
sNPF-R				X		46.6084	43.2609	23.5242	24.4911	29.0931	28.0122	29.661	32.4808	21.2362	15.185
Ssl2				X		0.51501	0.443247	0.215161	0.0813656	0.350519	0.371514	0.479369	0.143087	4.33392	2.53083
TfIIFbeta				X		18.3687	14.8045	19.4362	18.8768	17.1754	16.198	18.8152	22.6078	34.9314	38.3963
alpha-Est7	X					67.6379	42.1971	10.0408	11.6353	54.3305	45.9191	54.2287	44.4286	59.028	37.7455
cas	X					0	0.265948	22.305	23.7588	0	0.0743028	0	0	0	0
CCHa1	X					0.429175	0.620546	15.7067	14.5644	1.40208	0.891634	0.958739	0.858523	1.04014	0.506166
CG15170	X					21.2871	26.9494	7.74579	8.21793	20.2133	30.4641	26.9645	23.3948	24.79	29.6468
CG17189	X					131.07	102.833	293.049	204.797	128.173	102.538	247.714	181.935	85.8116	107.741
CG4066	X					3.26173	3.36868	0.573762	0.325463	2.10311	1.78327	1.55795	2.36094	1.04014	1.01233
CG42766	X					22.2313	23.6694	0.717202	0.488194	20.4469	31.2815	25.826	21.8208	32.2444	41.7948
CG44774	X					71.0713	81.0256	172.344	188.443	120.462	141.621	98.81	149.884	97.6866	83.6619
CG5079	X					22.4029	27.9246	11.4752	11.9607	21.3817	17.8327	18.9351	15.4534	23.4032	32.033
CG5961	X					15.622	17.1093	42.7453	41.3337	14.1376	15.9751	16.2986	19.603	28.5172	31.6715
CG6465	X					36.8232	48.6685	87.0684	87.0612	34.8182	30.3898	27.9832	30.8353	40.3055	43.3133
CG8301	X					35.6215	35.0165	12.1207	15.134	39.4918	38.8604	38.6492	37.3458	26.0035	31.0207
Corin	X					5.92261	4.43247	18.1452	19.4464	10.3987	13.1516	8.08936	12.5917	7.6277	7.44786
Gld	X					3.51923	3.72328	19.7231	14.1576	3.27151	2.45199	6.29172	6.36738	5.2007	2.02466
Gr93a	X					4.72092	6.47141	0.788923	0.813656	4.20623	3.64084	4.01472	3.50564	4.94067	5.35089
Lgr1	X					29.2697	32.8003	15.0613	11.9607	30.612	41.6096	26.0657	26.0419	31.2042	42.5179
Or13a	X					43.2608	43.4382	0.788923	0.569559	29.4436	36.4827	32.5372	34.6271	37.9651	54.5936
Or19b	X					11.1585	11.7017	6.3831	3.33599	22.3164	23.8512	18.7553	21.8208	14.9087	21.4759
Or2a	X					8.66933	13.918	4.01633	4.55648	13.086	15.9751	13.3025	14.8095	11.6149	16.4865
Or46a	X					35.7932	30.4954	5.3073	1.95278	34.5846	41.0151	26.5451	31.4076	35.1914	42.5902
Or47b	X					139.31	146.272	13.6986	11.2285	143.596	178.55	110.375	111.107	153.161	209.625
Or49b	X					16.0511	16.932	6.7417	7.16018	18.4607	18.9472	21.0323	16.8128	14.7353	25.0913
Or59b	X					267.033	228.45	45.901	45.9716	239.054	298.846	323.395	277.017	271.65	346.723
Or69a	X					26.3513	24.024	9.96911	9.11295	29.7941	32.2474	33.3761	26.1134	17.4224	24.2236
Or85f	X					12.1886	17.6412	4.66182	3.33599	11.684	15.3807	16.7779	11.0893	10.5748	12.7264
Orco	X					2438.74	2757.26	34.4974	11.3098	2344.62	2567.76	2297.86	2028.12	2285.54	2940.1
plx	X					667.71	670.722	264.433	279.084	613.525	575.921	561.941	515.973	591.233	706.318
pug	X					32.7031	33.1549	15.4199	14.8899	35.6361	33.2877	39.0087	38.2758	25.1367	25.6698
smp-30	X					45.0633	39.8923	98.3285	123.676	42.5297	32.2474	27.8633	25.398	68.1292	42.3733
spab	X					136.134	156.91	63.6159	64.3602	148.503	164.283	90.6008	93.6506	148.047	201.599
TkR86C	X					14.5919	16.4888	5.45074	4.9633	9.1135	10.1795	14.8604	16.2404	21.5829	25.8868
Ugt35a	X					225.918	265.771	109.517	135.392	276.326	204.556	260.298	251.905	170.583	151.922
wntD	X					1.03002	0.265948	14.9178	21.0737	0.467359	0.668725	0.299606	1.1447	0	0.578475
CG14274		X				82.8307	82.9759	102.13	91.6177	33.2993	37.5972	71.7256	68.1811	88.8454	122.637
CR44111		X				6.69513	7.7125	7.81751	8.46203	0	0	10.7858	9.30067	8.23445	6.9417
Ir31a		X				63.432	67.1963	45.4706	57.0373	20.7975	14.5633	45.6	31.98	37.2717	41.144
Ir64a		X				119.482	119.499	141.863	127.744	21.3817	21.0277	115.168	89.7872	143.886	201.092
Ir75a		X				141.113	165.243	160.008	148.899	17.9933	34.3279	206.848	214.488	154.808	242.164
Ir75b		X				32.2739	28.8111	35.7167	34.2549	2.80415	7.72749	46.9782	45.6448	41.1722	55.9674
Ir75c		X				9.0985	13.5634	12.4793	9.03159	0.817878	0.52012	16.1188	16.7412	10.0547	12.6541
Ir8a		X				117.336	143.258	155.418	141.902	0	0	130.688	124.343	149	189.089
5-HT2A	X	X	X	X		63.947	33.5095	2.65365	2.03414	0.350519	0.0743028	0.359527	0.429262	1.47353	0.506166
CG17097	X	X	X	X		24.2055	22.251	0	0	0	0	1.1385	2.43248	0	0
CG1791	X	X	X	X		13.9911	11.2585	126.443	140.681	127.589	121.634	100.608	82.0605	82.7779	66.1631
CG34330	X	X	X	X		9.61351	18.705	1.4344	0.976388	1.86944	1.33745	1.79763	3.50564	0	0.506166
CG5280	X	X	X	X		17.7678	14.9818	4.23149	3.49872	3.15467	2.89781	4.37425	3.00483	3.2071	2.3139
CG6912	X	X	X	X		1.88837	1.06379	71.792	75.1818	67.5334	82.9962	48.7758	38.6336	76.9704	76.0695
CR43685	X	X	X	X		4.46342	5.49627	17.4997	18.8768	14.4881	13.4488	15.2799	10.2307	15.6021	9.61715
CR45600	X	X	X	X		0.429175	0.354598	49.7021	48.3312	49.8906	53.3494	32.5372	23.1801	49.8401	49.8935
Mdh1	X	X	X	X		103.86	116.929	377.392	406.828	392.114	365.05	336.877	336.112	339.693	332.695
orb2	X	X	X	X		32.9606	28.1905	130.244	124.083	147.452	168.444	121.76	127.777	166.769	179.183
TrpA1	X	X	X	X		37.939	58.8632	4.01633	3.82418	2.45363	2.89781	1.91748	2.71866	5.11403	4.6278
CG1889	X	X	X			112.015	87.763	270.457	279.654	273.989	246.834	253.946	190.091	185.838	161.756
Cpr92F	X	X	X			1.28752	0.709196	11.0449	12.6117	6.42618	7.8761	3.65519	2.93329	2.08028	3.25392
Osi3	X	X	X			1.20169	2.12759	128.666	104.229	3.73887	7.20737	6.83101	5.93812	1.30018	1.59081
w	X	X	X			0	0	32.2024	31.0003	43.2307	36.8542	39.8476	35.3425	0	0
CG12224	X	X		X		6.35179	7.5352	0.358601	0	0	0.222908	2.39685	3.57718	0	0.0723094
CG34034	X	X		X		3.60507	2.03894	0	0.0813656	0.233679	0	3.23574	7.72671	0	0
GlyRS	X	X		X		101.199	122.602	48.7698	50.5281	42.5297	43.3928	92.8778	95.8685	34.3246	48.158
Obp83ef	X	X		X		20.7721	32.0025	0.358601	0.325463	64.145	46.2906	34.994	32.3377	0	0
Or92a	X	X				166.52	188.735	76.7407	70.1372	83.1899	83.0705	94.5556	87.6409	92.3125	93.7852
Gr98b	X		X	X		8.92683	20.744	0.358601	0.244097	7.82826	4.16096	3.83495	4.93651	0.433392	0.433856
toy	X		X	X		150.039	180.49	1.93645	1.22048	145.582	185.237	0	0.0715436	23.9232	27.9837
CG15065	X		X			1.80253	0.886495	5.37902	5.77696	2.68731	1.85757	25.2867	17.3851	3.55381	0.723094
CG31999	X		X			58.0244	56.647	150.326	136.45	61.925	48.2225	168.978	133.715	89.9722	87.639
Cyp4ac2	X		X			36.0507	25.8856	71.1465	61.0242	48.7222	42.204	69.7482	62.1714	19.676	18.222
ppk14	X		X			2.40338	4.07787	0.788923	0.813656	2.80415	3.19502	0	0	2.08028	3.76009
alpha-Est2	X			X		3.94841	4.07787	12.9814	13.344	3.97255	2.97211	4.07464	4.50725	7.10763	13.6665
alpha-Est4aPsi	X			X		5.1501	4.78707	0.358601	0.406828	3.50519	5.49841	9.22786	7.72671	1.2135	0.940022
CG1090	X			X		24.978	23.7581	56.4438	64.1975	24.6532	33.362	31.2189	22.6793	70.1228	73.394
CG11438	X			X		27.2097	26.0629	9.32363	11.3098	23.1343	20.0618	21.7514	20.3899	7.6277	5.49551
CG11893	X			X		1.37336	0.797845	33.4216	35.8822	2.45363	2.00618	0.958739	1.43087	40.8255	56.8352
CG14391	X			X		0.34334	0.354598	4.66182	3.49872	0.584199	0.965936	0.599212	0.357718	4.85399	4.70011
CG14715	X			X		3.77674	6.11681	23.1656	23.9215	5.84199	5.2755	4.79369	6.08121	15.8621	13.8111
CG17672	X			X		4.54925	4.69842	1.21924	1.46458	1.1684	1.41175	2.63653	2.50403	0.173357	0.578475
CG18268	X			X		27.8105	21.4532	63.6159	62.8143	29.6773	25.1143	27.0844	20.4615	46.5463	71.9478
CG31436	X			X		50.9001	52.3918	125.08	130.999	51.8768	42.947	43.4428	40.8514	141.893	157.779
CG40298	X			X		2.14587	3.19138	0.14344	0.488194	1.40208	1.18884	2.45677	1.86013	0.0866784	0
CG4115	X			X		29.4414	28.7224	1.64957	2.52233	17.8765	26.006	34.7543	22.3932	8.49448	11.7864
CG42402	X			X		14.3344	15.7796	7.67407	5.04467	21.2648	15.9008	26.0657	25.1834	6.50088	4.19394
CG43117	X			X		0.0858349	0	1.14752	1.46458	0.11684	0.222908	0.179763	0.0715436	2.08028	1.73542
CG9589	X			X		0.51501	0.531897	47.9091	34.499	0.350519	0.0743028	0.53929	0.858523	62.7552	56.4013
CG9766	X			X		23.2613	17.7299	6.23966	8.2993	18.1102	18.2042	23.7887	18.3867	6.76092	6.00168
CR43426	X			X		21.8021	25.531	1.21924	2.92916	16.9418	20.8791	23.9685	19.4599	2.427	1.44619
CR44137	X			X		14.9353	18.705	34.4257	33.0344	19.9796	24.6685	19.5343	22.2501	36.7516	48.0134
CR44922	X			X		57.5952	39.0058	2.79709	2.3596	43.5812	52.5321	51.9517	42.2823	2.25364	1.37388
CR45180	X			X		10.2144	9.57414	0.0717202	0.162731	12.5018	14.8606	12.943	10.4454	0	0
CR45382	X			X		1.20169	0.443247	7.02858	7.48564	0.584199	0.817331	0.778975	0.286174	7.36766	11.2803
Kal1	X			X		9.01267	16.4888	2.72537	4.06828	7.47774	4.68108	8.80841	7.08282	2.427	1.15695
MtnA	X			X		912.769	832.418	288.817	283.641	785.28	787.09	530.542	519.907	214.702	289.888
NijC	X			X		72.788	72.9585	318.725	319.116	70.1038	73.4855	74.7217	55.1601	222.763	238.693
Obp83g	X			X		1.20169	2.83678	0.358601	0.325463	7.9451	5.64701	5.27306	3.07638	0	0
Spn77Bc	X			X		10.5577	5.85086	0	0	5.02411	4.82968	3.9548	2.93329	0	0
Ugt86De	X			X		18.712	17.9958	43.3907	42.066	21.3817	24.5942	30.6796	21.8923	41.779	38.1793
CG1227		X	X			35.364	45.7431	74.6608	83.1557	130.393	116.432	151.121	105.598	50.3601	58.4983
CG14400		X	X			3.77674	3.28003	2.29505	3.01053	0.467359	1.48606	241.422	181.292	2.34032	1.37388
nerfin-1		X	X			0.17167	0.354598	1.57785	1.54595	2.92099	1.93187	1.91748	1.43087	0.0866784	0
Osi7		X	X			13.9911	9.57414	19.5796	12.693	0.350519	0.965936	0.659133	0.357718	6.76092	7.95403
Pms2		X	X			36.1365	41.7539	23.0222	28.8848	12.9692	15.455	13.9017	13.7364	22.103	34.2746
spartin		X	X			26.6947	12.4996	27.8275	26.4438	4.55675	4.23526	8.26912	7.94134	32.331	21.6928
CG12970		X		X		6.60929	7.3579	1.29096	3.66145	0	0	5.27306	4.07799	0.0866784	0
CG33926			X	X		2.31754	1.24109	0.788923	0.650925	1.7526	2.15478	5.63259	6.86819	0	0.0723094
scw			X	X		0.34334	0.354598	0.502042	0.244097	0.934718	1.70896	3.89488	2.86174	2.427	2.38621
